# PHENSIM: Phenotype Simulator

**DOI:** 10.1101/2020.01.20.912279

**Authors:** Salvatore Alaimo, Rosaria Valentina Rapicavoli, Gioacchino P. Marceca, Alessandro La Ferlita, Oksana B. Serebrennikova, Philip N. Tsichlis, Bud Mishra, Alfredo Pulvirenti, Alfredo Ferro

## Abstract

Despite the unprecedented growth in our understanding of cell biology, it still remains challenging to connect it to experimental data obtained with cells and tissues’ physiopathological status under precise circumstances. This knowledge gap often results in difficulties in designing validation experiments, which are usually labor-intensive, expensive to perform, and hard to interpret.

Here we propose PHENSIM, a computational tool using a systems biology approach in order to simulate how cell phenotypes are affected by the activation/inhibition of one or multiple biomolecules and does so by exploiting signaling pathways. Our tool’s applications include predicting the outcome of drug administration, knockdown experiments, gene transduction, and exposure to exosomal cargo. Importantly, PHENSIM enables the user to make inferences on well-defined cell lines and includes pathway maps from three different model organisms. To assess our approach’s reliability, we built a benchmark from transcriptomics data gathered from NCBI GEO and performed four case studies on known biological experiments. Our results show high prediction accuracy, thus highlighting the capabilities of this methodology.

PHENSIM standalone Java application is available at https://github.com/alaimos/phensim, along with all data and source codes for benchmarking. A web-based user interface is accessible at https://phensim.atlas.dmi.unict.it/.
