## Supplementary Table S3 for "PHENSIM: Phenotype Simulator"

### Sheet: Table S3
Table S3. List of sample sets used for the benchmark. Here we report a list of all sample sets used to evaluate performances of both PHENSIM and BioNSi. For each sample set, we report the GEO series from which the samples were taken together with the title, and the technology used to assess expression. Furthermore we report the altered gene, its type of alteration (Overexpression or Underexpressi…
Series Id	Title	Technology	Altered Gene	Type of Alteration	Is in KEGG?	Cases	Controls
GSE141387	O-glycan initiation directs distinct biological pathways and controls epithelial differentiation	Illumina HiSeq 2000	GALNT1	Underexpression	Yes	GSM4202173,GSM4202174,GSM4202175	GSM4202182,GSM4202183
GSE141387	O-glycan initiation directs distinct biological pathways and controls epithelial differentiation	Illumina HiSeq 2000	GALNT2	Underexpression	Yes	GSM4202176,GSM4202177,GSM4202178	GSM4202182,GSM4202183
GSE141387	O-glycan initiation directs distinct biological pathways and controls epithelial differentiation	Illumina HiSeq 2000	GALNT3	Underexpression	Yes	GSM4202179,GSM4202180,GSM4202181	GSM4202182,GSM4202183
GSE121258	RNA-seq Analysis of Castration-Resistant Prostate Cancer With Knock-down of E2F1 - PC3	Illumina NextSeq 500	E2F1	Underexpression	Yes	GSM3428947,GSM3428948,GSM3428949	GSM3428944,GSM3428945,GSM3428946
GSE121258	RNA-seq Analysis of Castration-Resistant Prostate Cancer With Knock-down of E2F1 - DU145	Illumina NextSeq 500	E2F1	Underexpression	Yes	GSM3428953,GSM3428954,GSM3428955	GSM3428950,GSM3428951,GSM3428952
GSE129672	FOXO1 knockdown is toxic for BL cell lines - BL41	BGISEQ-500	FOXO1	Underexpression	Yes	GSM3719284,GSM3719285	GSM3719281,GSM3719282,GSM3719283
GSE129672	FOXO1 knockdown is toxic for BL cell lines - Namalwa	BGISEQ-500	FOXO1	Underexpression	Yes	GSM3719289,GSM3719290,GSM3719291	GSM3719286,GSM3719287,GSM3719288
GSE129672	FOXO1 knockdown is toxic for BL cell lines - Jiyoye	BGISEQ-500	FOXO1	Underexpression	Yes	GSM3719294,GSM3719295,GSM3719296	GSM3719292,GSM3719293
GSE121626	Overexpression of UGT2B17 in MEC1 and JVM2 leukemia cell lines - MEC1	Illumina HiSeq 2000	UGT2B17	Overexpression	Yes	GSM3440253,GSM3440254,GSM3440255	GSM3440250,GSM3440251,GSM3440252
GSE121626	Overexpression of UGT2B17 in MEC1 and JVM2 leukemia cell lines - JVM2	Illumina HiSeq 2000	UGT2B17	Overexpression	Yes	GSM3440259,GSM3440260,GSM3440261	GSM3440256,GSM3440257,GSM3440258
GSE146774	Transcriptome data of miR-483 overexpression in human pulmonary arterial endothelial cells	Illumina NovaSeq 6000	miR-483	Overexpression	Yes	GSM4406793,GSM4406794	GSM4406791,GSM4406792
GSE146982	GPD1 enhances the anti-cancer effects of metformin by synergistically increasing total cellular glycerol-3-phosphate - A549	Illumina NovaSeq 6000	GPD1	Overexpression	Yes	GSM4411732,GSM4411733,GSM4411734	GSM4411738,GSM4411739,GSM4411740
GSE146982	GPD1 enhances the anti-cancer effects of metformin by synergistically increasing total cellular glycerol-3-phosphate - 786-O	Illumina NovaSeq 6000	GPD1	Overexpression	Yes	GSM4411744,GSM4411745,GSM4411746	GSM4411750,GSM4411751,GSM4411752
GSE112059	Differentially expressed genes in HUVEC following miRNA-146a overexpression	Illumina HiSeq 2000	miRNA-146a	Overexpression	Yes	GSM3056606	GSM3056605
GSE91051	Gene expression changes due to PARP knockdown in human cells	Illumina NextSeq 500	PARP1	Underexpression	Yes	GSM2420187,GSM2420188,GSM2420189	GSM2420184,GSM2420185,GSM2420186
GSE69747	Microarray analysis of 20 gene knockdowns (including each three replicates and 12 controls) of EGFR mutated H1650 cell line in order to unravel AMPK signal transduction	Illumina HumanHT-12 V4.0 expression beadchip	ITGB4	Underexpression	Yes	GSM1708178,GSM1708179,GSM1708180	GSM1708172,GSM1708173,GSM1708174,GSM1708211,GSM1708212,GSM1708213
GSE69747	Microarray analysis of 20 gene knockdowns (including each three replicates and 12 controls) of EGFR mutated H1650 cell line in order to unravel AMPK signal transduction	Illumina HumanHT-12 V4.0 expression beadchip	MTOR	Underexpression	Yes	GSM1708181,GSM1708182,GSM1708183	GSM1708172,GSM1708173,GSM1708174,GSM1708211,GSM1708212,GSM1708213
GSE69747	Microarray analysis of 20 gene knockdowns (including each three replicates and 12 controls) of EGFR mutated H1650 cell line in order to unravel AMPK signal transduction	Illumina HumanHT-12 V4.0 expression beadchip	PRKAB1	Underexpression	Yes	GSM1708184,GSM1708185,GSM1708186	GSM1708172,GSM1708173,GSM1708174,GSM1708211,GSM1708212,GSM1708213
GSE69747	Microarray analysis of 20 gene knockdowns (including each three replicates and 12 controls) of EGFR mutated H1650 cell line in order to unravel AMPK signal transduction	Illumina HumanHT-12 V4.0 expression beadchip	BCL10	Underexpression	Yes	GSM1708187,GSM1708188,GSM1708189	GSM1708172,GSM1708173,GSM1708174,GSM1708211,GSM1708212,GSM1708213
GSE69747	Microarray analysis of 20 gene knockdowns (including each three replicates and 12 controls) of EGFR mutated H1650 cell line in order to unravel AMPK signal transduction	Illumina HumanHT-12 V4.0 expression beadchip	EGFR	Underexpression	Yes	GSM1708190,GSM1708191,GSM1708192	GSM1708172,GSM1708173,GSM1708174,GSM1708211,GSM1708212,GSM1708213
GSE69747	Microarray analysis of 20 gene knockdowns (including each three replicates and 12 controls) of EGFR mutated H1650 cell line in order to unravel AMPK signal transduction	Illumina HumanHT-12 V4.0 expression beadchip	RPS6KB1	Underexpression	Yes	GSM1708196,GSM1708197,GSM1708198	GSM1708172,GSM1708173,GSM1708174,GSM1708211,GSM1708212,GSM1708213
GSE69747	Microarray analysis of 20 gene knockdowns (including each three replicates and 12 controls) of EGFR mutated H1650 cell line in order to unravel AMPK signal transduction	Illumina HumanHT-12 V4.0 expression beadchip	SRC	Underexpression	Yes	GSM1708199,GSM1708200,GSM1708201	GSM1708172,GSM1708173,GSM1708174,GSM1708211,GSM1708212,GSM1708213
GSE69747	Microarray analysis of 20 gene knockdowns (including each three replicates and 12 controls) of EGFR mutated H1650 cell line in order to unravel AMPK signal transduction	Illumina HumanHT-12 V4.0 expression beadchip	PRKAA1	Underexpression	Yes	GSM1708205,GSM1708206,GSM1708207	GSM1708172,GSM1708173,GSM1708174,GSM1708211,GSM1708212,GSM1708213
GSE69747	Microarray analysis of 20 gene knockdowns (including each three replicates and 12 controls) of EGFR mutated H1650 cell line in order to unravel AMPK signal transduction	Illumina HumanHT-12 V4.0 expression beadchip	STK11	Underexpression	Yes	GSM1708214,GSM1708215,GSM1708216	GSM1708172,GSM1708173,GSM1708174,GSM1708211,GSM1708212,GSM1708213
GSE69747	Microarray analysis of 20 gene knockdowns (including each three replicates and 12 controls) of EGFR mutated H1650 cell line in order to unravel AMPK signal transduction	Illumina HumanHT-12 V4.0 expression beadchip	PIK3C3	Underexpression	Yes	GSM1708217,GSM1708218,GSM1708219	GSM1708172,GSM1708173,GSM1708174,GSM1708211,GSM1708212,GSM1708213
GSE69747	Microarray analysis of 20 gene knockdowns (including each three replicates and 12 controls) of EGFR mutated H1650 cell line in order to unravel AMPK signal transduction	Illumina HumanHT-12 V4.0 expression beadchip	RPS6KA1	Underexpression	Yes	GSM1708226,GSM1708227,GSM1708228	GSM1708172,GSM1708173,GSM1708174,GSM1708211,GSM1708212,GSM1708213
GSE69747	Microarray analysis of 20 gene knockdowns (including each three replicates and 12 controls) of EGFR mutated H1650 cell line in order to unravel AMPK signal transduction	Illumina HumanHT-12 V4.0 expression beadchip	TSC2	Underexpression	Yes	GSM1708229,GSM1708230,GSM1708231	GSM1708172,GSM1708173,GSM1708174,GSM1708211,GSM1708212,GSM1708213
GSE69747	Microarray analysis of 20 gene knockdowns (including each three replicates and 12 controls) of EGFR mutated H1650 cell line in order to unravel AMPK signal transduction	Illumina HumanHT-12 V4.0 expression beadchip	GSK3B	Underexpression	Yes	GSM1708235,GSM1708236,GSM1708237	GSM1708172,GSM1708173,GSM1708174,GSM1708211,GSM1708212,GSM1708213
GSE69747	Microarray analysis of 20 gene knockdowns (including each three replicates and 12 controls) of EGFR mutated H1650 cell line in order to unravel AMPK signal transduction	Illumina HumanHT-12 V4.0 expression beadchip	GSK3A	Underexpression	Yes	GSM1708238,GSM1708239,GSM1708240	GSM1708172,GSM1708173,GSM1708174,GSM1708211,GSM1708212,GSM1708213
GSE99707	RSK2-regulated gene signature associates with ER+ breast cancer	Illumina HiSeq 2500	RPS6KA3	Underexpression	Yes	GSM2650743,GSM2650744	GSM2650741,GSM2650742
GSE129340	RNA-seq transcriptome analysis in NCI-H209 and NCI-H441 cells transfected with TTF-1/NKX2-1 or ASCL1 siRNAs.	Ion Torrent Proton	TTF1	Underexpression	No	GSM3711345,GSM3711346	GSM3711344
GSE129340	RNA-seq transcriptome analysis in NCI-H209 and NCI-H441 cells transfected with TTF-1/NKX2-1 or ASCL1 siRNAs.	Ion Torrent Proton	TTF1	Underexpression	No	GSM3711348,GSM3711349	GSM3711347
GSE140198	RNA-seq analysis of colorectal cancer cell lines HT29-POLR1D-silenced and SW480-POLR1D-silenced - HT29	NextSeq 550	POLR1D	Underexpression	No	GSM4156493,GSM4156494,GSM4156495,GSM4156496	GSM4156489,GSM4156490,GSM4156491,GSM4156492
GSE140198	RNA-seq analysis of colorectal cancer cell lines HT29-POLR1D-silenced and SW480-POLR1D-silenced - SW480	NextSeq 550	POLR1D	Underexpression	No	GSM4156503,GSM4156504,GSM4156505,GSM4156506,GSM4156507,GSM4156508	GSM4156497,GSM4156498,GSM4156499,GSM4156500,GSM4156501,GSM4156502
GSE115284	RNA-seq of ML-2 acute myeloid leukemia cells overexpressed with GFP, FST317 and FST344	Illumina HiSeq 1500	FST317 and FST344	OVEREXPRESSION	No	GSM3173588,GSM3173589	GSM3173587
GSE137998	Expression profiling of cervical cancer cells with IGF2R knock down	Affymetrix Human Genome U133 Plus 2.0 Array	IGF2R	Underexpression	No	GSM4096431,GSM4096432,GSM4096435,GSM4096436	GSM4096429,GSM4096430,GSM4096433,GSM4096434
GSE69747	Microarray analysis of 20 gene knockdowns (including each three replicates and 12 controls) of EGFR mutated H1650 cell line in order to unravel AMPK signal transduction	Illumina HumanHT-12 V4.0 expression beadchip	ESPL1	Underexpression	No	GSM1708193,GSM1708194,GSM1708195	GSM1708172,GSM1708173,GSM1708174,GSM1708211,GSM1708212,GSM1708213
GSE69747	Microarray analysis of 20 gene knockdowns (including each three replicates and 12 controls) of EGFR mutated H1650 cell line in order to unravel AMPK signal transduction	Illumina HumanHT-12 V4.0 expression beadchip	WDR3	Underexpression	No	GSM1708202,GSM1708203,GSM1708204	GSM1708172,GSM1708173,GSM1708174,GSM1708211,GSM1708212,GSM1708213
GSE69747	Microarray analysis of 20 gene knockdowns (including each three replicates and 12 controls) of EGFR mutated H1650 cell line in order to unravel AMPK signal transduction	Illumina HumanHT-12 V4.0 expression beadchip	TRUB2	Underexpression	No	GSM1708220,GSM1708221,GSM1708222	GSM1708172,GSM1708173,GSM1708174,GSM1708211,GSM1708212,GSM1708213
GSE69747	Microarray analysis of 20 gene knockdowns (including each three replicates and 12 controls) of EGFR mutated H1650 cell line in order to unravel AMPK signal transduction	Illumina HumanHT-12 V4.0 expression beadchip	LEPR	Underexpression	No	GSM1708223,GSM1708224,GSM1708225	GSM1708172,GSM1708173,GSM1708174,GSM1708211,GSM1708212,GSM1708213
GSE69747	Microarray analysis of 20 gene knockdowns (including each three replicates and 12 controls) of EGFR mutated H1650 cell line in order to unravel AMPK signal transduction	Illumina HumanHT-12 V4.0 expression beadchip	TSC1	Underexpression	No	GSM1708232,GSM1708233,GSM1708234	GSM1708172,GSM1708173,GSM1708174,GSM1708211,GSM1708212,GSM1708213
GSE69747	Microarray analysis of 20 gene knockdowns (including each three replicates and 12 controls) of EGFR mutated H1650 cell line in order to unravel AMPK signal transduction	Illumina HumanHT-12 V4.0 expression beadchip	RAF1	Underexpression	No	GSM1708241,GSM1708242,GSM1708243	GSM1708172,GSM1708173,GSM1708174,GSM1708211,GSM1708212,GSM1708213
GSE142024	The RNA helicase DDX5 supports mitochondrial function in small cell lung cancer	Illumina NovaSeq 6000	DDX5	Underexpression	No	GSM4217778,GSM4217779,GSM4217780	GSM4217775,GSM4217776,GSM4217777
GSE150945	Genome-wide gene expression prolifing post GNL3 knockdown in human neural progenitor cells	Illumina HiSeq 2000	GNL3	Underexpression	No	GSM4561661,GSM4561662,GSM4561663,GSM4561664,GSM4561665	GSM4561666,GSM4561667,GSM4561668
GSE138938	?-catenin regulates FOXP2 transcriptional activity via multiple binding sites	NextSeq 550	FOXP2	Overexpression	No	GSM4123912,GSM4123913,GSM4123914,GSM4123915,GSM4123916	GSM4123907,GSM4123908,GSM4123909,GSM4123910,GSM4123911
GSE133841	Transcriptome high-throughput sequencing of ESRP1-overexpressing cells ESRP1-SKOV3	HiSeq X Ten	ESRP1	Overexpression	No	GSM3928239,GSM3928240,GSM3928241	GSM3928242,GSM3928243,GSM3928244
GSE146604	Next Generation Sequencing identifies differential genes regulated by FTSJ1 overexpression	Illumina HiSeq 4000	FTSJ1	Overexpression	No	GSM4396421,GSM4396422,GSM4396423	GSM4396424,GSM4396425,GSM4396426
GSE150393	Transcriptomic changes resulting from STK32B overexpression identifies pathways potentially relevant to essential tremor	Illumina NovaSeq 6000	STK32B	Overexpression	No	GSM4548309,GSM4548310,GSM4548311	GSM4548312,GSM4548313,GSM4548314
GSE149292	Transcriptome analysis of RFWD2 overexpression (OE) and control (WT) in Multiple myeloma	Illumina NovaSeq 6000	COP1	Overexpression	No	GSM4495671,GSM4495672	GSM4495673,GSM4495674
GSE145180	RNA-seq of GAP43 overexpressed and control SW620 cancer cells	HiSeq X Ten	GAP43	Overexpression	No	GSM4308115,GSM4308116	GSM4308117,GSM4308118
